# Compilation of 29-year *postmortem* examinations identifies major shifts in equine parasite prevalence from 2000 onwards

**DOI:** 10.1101/756254

**Authors:** G. Sallé, J. Guillot, J. Tapprest, N. Foucher, C. Sevin, C. Laugier

## Abstract

Horses are infected by a wide range of parasite species that form complex communities. Parasite control imposes significant constraints on parasite communities whose monitoring remains however difficult to track through time. *Postmortem* examination is a reliable method to quantify parasite communities. Here, we compiled 1,673 necropsy reports accumulated over 29 years, in the reference necropsy centre from Normandy (France). The burden of non-strongylid species was quantified and the presence of strongylid species was noted. Details of horse deworming history and the cause of death were registered. Building on these data, we investigated the temporal trend in non-strongylids epidemiology and we determined the contribution of parasites to the death of horses throughout the study period. Data analyses revealed the seasonal variations of non-strongylid parasite abundance and reduced worm burden in race horses. Beyond these observations, we found a shift in the species responsible for fatal parasitic infection from the year 2000 onward, whereby fatal cyathostominosis and *Parascaris* spp. infection have replaced death cases caused by *S. vulgaris* and tapeworms. Concomitant break in the temporal trend of parasite species prevalence was also found within a 10-year window (1998-2007) that has seen the rise of *Parascaris* spp. and the decline of both *Gasterophilus* spp. and tapeworms. A few cases of parasite persistence following deworming were identified that all occurred after 2000. Altogether, these findings provide insights into major shifts in non-strongylid parasite prevalence and abundance over the last 29 years. They also underscore the critical importance of *Parascaris* spp. in young equids.
