## Supplementary Table 1 for "Compilation of 29-year *postmortem* examinations identifies major shifts in equine parasite prevalence from 2000 onwards"

### Sheet: ModelOutput
Species	Trait	Variable	Estimate	s.e.	Z-score	P-value
Parascaris sp.	Prevalence	Intercept	-2.5335	0.2149	-11.789	2e-16
		Before 2000 vs. After 2000	0.6777	0.1703	3.981	6.87e-05
		Spring vs. Summer	0.8962	0.2395	3.742	0.000183
		Spring vs. Autumn	1.2688	0.25	5.076	3.86e-07
		Spring vs. Winter	0.7498	0.2974	2.521	0.011708
	Abundance	Intercept	1.0962	0.3338	3.284	0.00102
		Before 2000 vs. After 2000	0.797	0.3777	2.11	0.03484
		Spring vs. Summer	2.0068	0.4125	4.864	1.15e-06
		Spring vs. Autumn	1.419	0.4588	3.093	0.00198
		Spring vs. Winter	1.1143	0.5494	2.028	0.04254
Bots	Prevalence	Intercept	-1.9854	0.2559	-7.758	8.62e-15
		Miscellaneous vs. Thoroughbred	-0.783	0.1762	-4.443	8.86e-06
		Miscellaneous vs. French Trotter	-0.3035	0.1682	-1.804	0.0712
		Before 2000 vs. After 2000	-0.5324	0.1273	-4.182	2.89e-05
		Spring vs. Summer	0.9745	0.2375	4.103	4.09e-05
		Spring vs. Autumn	2.6558	0.2305	11.523	2e-16
		Spring vs. Winter	2.1688	0.2484	8.73	2e-16
	Abundance	Intercept	2.6751	0.3459	7.734	1.04e-14
		Miscellaneous vs. Thoroughbred	-0.7389	0.2975	-2.484	0.01301
		Miscellaneous vs. French Trotter	-0.3148	0.2948	-1.068	0.28562
		Before 2000 vs. After 2000	-0.6254	0.2053	-3.046	0.00232
		Spring vs. Summer	-0.8618	0.2632	-3.275	0.00106
		Spring vs. Autumn	1.4881	0.2868	5.189	2.11e-07
		Spring vs. Winter	1.6022	0.3334	4.805	1.55e-06
Tapeworms	Prevalence	Intercept	-2.3307	0.1788	-13.037	2e-16
		> 1-year of age	0.9145	0.1369	6.68	2.4e-11
		Before 2000 vs. After 2000	-0.4857	0.1495	-3.249	0.00116
		Spring vs. Summer	0.1034	0.2095	0.493	0.6217
		Spring vs. Autumn	0.978	0.2009	4.868	1.13e-06
		Spring vs. Winter	1.4128	0.216	6.54	6.14e-11
	Abundance	Intercept	2.7475	0.4256	6.456	1.08e-10
		Miscellaneous vs. Thoroughbred	-1.226	0.3881	-3.159	0.00158
		Miscellaneous vs. French Trotter	-0.6714	0.384	-1.748	0.08043
		> 1-year of age	1.9158	0.2869	6.678	2.41e-11
		Spring vs. Summer	-1.7797	0.3427	-5.193	2.07e-07
		Spring vs. Autumn	0.408	0.3729	1.094	0.27388
		Spring vs. Winter	1.2266	0.4347	2.822	0.00478
